# Essential PBP1-associated proteins of *Trypanosoma brucei*

**DOI:** 10.1101/2020.03.02.973057

**Authors:** L. Nascimento, M. Terrao, KK. Marucha, B. Liu, F. Egler, C. Clayton

**Affiliations:** Heidelberg University Centre for Molecular Biology (ZMBH), Im Neuenheimer Feld 282, D69120 Heidelberg, Germany

**Keywords:** Trypanosoma, mRNA, MKT1, PBP1, Ataxin-2, poly(A) binding protein

## Abstract

Control of gene expression in kinetoplastids depends heavily on RNA-binding proteins that influence mRNA decay and translation. We previously showed that MKT1 interacts with PBP1, which in turn recruits LSM12 and poly(A) binding protein. MKT1 is recruited to mRNA by sequence-specific RNA-binding proteins, resulting in stabilisation of mRNA. We here show that PBP1, LSM12 and an additional 117-residue protein, XAC1 (Tb927.7.2780), are present in complexes that contain either MKT1 or MKT1L (Tb927.10.1490). All five proteins are present predominantly in the complexes, and there was evidence for a minor subset of complexes that contained both MKT1 and MKT1L. MKT1 appeared to be associated with many mRNAs, with the exception of those encoding ribosomal proteins. XAC1-containing complexes reproducibly contained RNA-binding proteins that were previously found associated with MKT1. In addition, however, XAC1- or MKT1-containing complexes specifically recruit one of the six translation initiation complexes, EIF4E6-EIF4G5; and yeast 2-hybrid assay results indicated that MKT1 interacts with EIF4G5. The C-terminus of MKT1L resembles MKT1: it contains MKT1 domains and a PIN domain that is probably not active as an endonuclease. MKT1L, however, also has an N-terminal extension with regions of low-complexity. Although MKT1L depletion inhibited cell proliferation, we found no evidence for specific interactions with RNA-binding proteins or mRNA. Deletion of the N-terminal extension, however, enabled MKT1L to interact with EIF4E6. We speculate that MKT1L may either enhance or inhibit the functions of MKT1-containing complexes.
