## Supplementary material for "Essential PBP1-associated proteins of *Trypanosoma brucei*": Table S1

### Sheet: Plasmids
Plasmids used in this study
pHD Number	Description	primers used for cloning	Drug selection
	Yeast two hybrid expression plasmids
2779	pGADT7+Tb927.1.4650 (AD-CFB2)	CZ5939-CZ5940	Ampicilin
2780	pGADT7+Tb927.7.1670 (AD-EIF4E6)	CZ5941-CZ5942	Ampicilin
2781	pGADT7+Tb927.8.4500 (AD-EIF4G5)	CZ5945-CZ5946	Ampicilin
2782	pGADT7+Tb927.9.9060 (AD-LSM12)	CZ5949-CZ5950	Ampicilin
2783	pGADT7+Tb927.7.2780 (AD-XAC1)	CZ5943-CZ5944	Ampicilin
2790	pGADT7+Tb927.8.4500 (AD-PBP1)	CZ5947-CZ5948	Ampicilin
3176	pGADT7+Tb927.10.1490 (AD-MKT1L- med15)	CZ7469-CZ7468	Ampicilin
2791	pGADT7+Tb927.10.1490 (AD-MKT1L)	CZ5951-CZ5952	Ampicilin
2867	pGADCg+Tb927.7.2780 (XAC1-AD)	CZ5142-CZ6097	Ampicilin
2871	pGADCg+Tb927.7.2780-F1 (XAC1_F1-AD)	CZ5142-CZ6192	Ampicilin
2862	pGADCg+Tb927.7.2780-F2 (XAC1_F2-AD)	CZ6190-CZ6193	Ampicilin
2863	pGADCg+Tb927.7.2780-F3 (XAC1_F3-AD)	CZ6191-CZ6097	Ampicilin
3147	pGADT7-G5-IP	CZ7356-CZ7357	Ampicilin
2793	pGBKT7+Tb927.1.4650 (BD-CFB2)	CZ5939-CZ5940	Kanamycin
2794	pGBKT7+Tb927.7.1670 (BD-EIF4E6)	CZ5941-CZ5942	Kanamycin
2795	pGBKT7+Tb927.8.4500 (BD-EIF4G5)	CZ5945-CZ5946	Kanamycin
2796	pGBKT7+Tb927.8.4540 (BD-PBP1)	CZ5947-CZ5948	Kanamycin
2797	pGBKT7+Tb927.9.9060 (BD-LSM12)	CZ5949-CZ5950	Kanamycin
2798	pGBKT7+Tb927.10.1490 (BD-MKT1L)	CZ5951-CZ5952	Kanamycin
2799	pGBKT7+Tb927.7.2780 (BD-XAC1)	CZ5943-CZ5944	Kanamycin
2868	pGBKCg+Tb927.7.2780 (XAC1-BD)	CZ5142-CZ6097	Kanamycin
2864	pGBKCg+Tb927.7.2780-F1 (XAC1_F1-BD)	CZ5142-CZ6192	Kanamycin
2865	pGBKCg+Tb927.7.2780-F2 (XAC1_F2-BD)	CZ6190-CZ6193	Kanamycin
2866	pGBKCg+Tb927.7.2780-F3 (XAC1_F3-BD)	CZ6191-CZ6097	Kanamycin
3148	pGKB-G5-IP	CZ7356-CZ7358	Kanamycin
	Plasmids for tethering (based on pHD2412 or pHD2451)
2556	Inducible expression of λN-XAC1-3xMYC	CZ5142-CZ5143	Hygromycin
2832	Inducible expression of λN-XAC1-F1-3xMYC	CZ5142-CZ6174	Hygromycin
2833	Inducible expression of λN-XAC1-F2-3xMYC	CZ6175-CZ6176	Hygromycin
2834	Inducible expression of λN-XAC1-F3-3xMYC	CZ6177-CZ6097	Hygromycin
2875	Inducible expression of λN-MKT1L-3xMYC	CZ6289-CZ6288	Hygromycin
3095	Inducible expression of λN-EIF4E5-2xMYC	CZ7189-CZ7190	Hygromycin
3096	Inducible expression of λN-EIF4E6-2xMYC	CZ7191-CZ7192	Hygromycin
3097	Inducible expression of λN-Tb927.10.15310-2xMYC	CZ7204-CZ7203	Hygromycin
	Tagging plasmids
2573	Inducible expression of XAC1-myc (based on pHD1701)	CZ5435-CZ5436	Hygromycin
2712	Inducible expression of XAC1-TAP (based on pHD918)	CZ5757-CZ5758	Hygromycin
2821	Inducible expression of LSM12-MYC (based on pHD1701)	CZ6062-CZ6063	Hygromycin
2822	Inducible expression of MKT1L-TAP (based on pHD918)	CZ6018-CZ6017	Hygromycin
3107	In situ V5-PBP1(based on 2166)	CZ7236-CZ7235	Hygromycin
3120	In situ myc-PBP1(based on 3107)	CZ7281-CZ7233	Hygromycin
3121	In situ HA-PBP1(based on 3107)	CZ7282-CZ7233	Hygromycin
3141	tub integration V5-GFP (constitutive expression)	CZ7339-CZ7340	Hygromycin
2739	In situ TAP-XAC1	CZ5805-CZ5806 / CZ5803-CZ5804	Puromycin
2730	In situ V5-MKT1L	CZ5791-CZ5792 / CZ5793-CZ5794	Blasticidin
3071	In situ V5-MKT1L	CZ7177-CZ7176	G418
	RNAi plasmids
2903	Inducible RNAi stem loop targeting MKT1L	CZ6475-C6477/CZ6476-CZ6478	Hygromycin
2806	Inducible RNAi stem loop targeting XAC1		Hygromycin
2603	Inducible dsRNAi targenting XAC1	CZ5496-CZ5497	Hygromycin
2728	Inducible dsRNAi targenting 5' UTR XAC1	CZ5803-CZ5804	Hygromycin
	Deletion plasmids
3099	KO MKT1BSD	CZ7230-CZ7229/CZ7228-CZ7227	Blasticidin
3100	KO MKT1L BSD	CZ7225-CZ7226/CZ7224-CZ7224.2	Blasticidin
3101	KO MKT1 PAC	CZ7230-CZ7229/CZ7228-CZ7227	Puromycin
3102	KO MKT1L PAC	CZ7225-CZ7226/CZ7224-CZ7224.2	Puromycin
3107	KO MKT1LNPT	CZ7225-CZ7557/CZ7224-CZ7224.3	G418
	PCR fragments for integration
2803	PCR product of BLA-YFP-XAC1 , template pPOT3	CZ5660-CZ5661	Blasticidin
2805	PCR product for KO XAC1 gene replacement with NPT	CZ5662-CZ5663	G418
2785	PCR product of XAC1-MYC	CZ5976-5978	Hygromycin
3208	PCR product of XAC1 for V5 tagging using Bla-V5 as template	CZ7577-CZ7578/ CZ7579-CZ7580	Blasticidin
	Published plasmids
2412	Vector for inducible expression of proteins with N-terminal lambdaN and C-terminal myc tag.	Singh et al., NAR 42: 4652–4668.
1983	MKT1-myc	Singh et al., NAR 42: 4652–4668.
2285	PBP1-Myc	Singh et al., NAR 42: 4652–4668.
2166	V5-PBP1	Singh et al., NAR 42: 4652–4668.
1973	V5-MKT1	Singh et al., NAR 42: 4652–4668.
p2676	N term-TAP tagging in situ	Kelly et al Mol. Biochem. Parasitol 154: 103–109
1701	Vector for inducible expression of proteins with C-terminal myc tag.	Colasante et al., Eukaryot Cell 5: 1194-1205.
pPOTv3	Blasticin resistance and YFP integration vector	Dean et al. Open Biol 5: 140197.
pHD918	Vector for inducible expression of proteins with C-terminal TAP tag.	Estévez et al., EMBO J 20: 3831-3839.
2277	CAT reporter for tethering, EP 5'-UTR, 6x boxB before actin 3'UTR	Wurst et al., Mol Microbiol 83: 1048-1063.
1991	CAT reporter for tethering, EP 5'UTR, no boxB before actin 3'UTR	Wurst et al., Mol Microbiol 83: 1048-1063.
2451	Gateway vector for inducible expression of proteins with N-terminal lambdaN and myc tags.	Erben, et al. PLoS pathogens 10:e1004178.
Bla-V5	Blasticidin resistance cassette followed by V5 tag sequence, integration vector	Shen et al. Mol. Biochem. Parasitol. 113: 171-173.

### Sheet: Primers
Primers used in this study
CZ Number	Name	Sequence
CZ5142	XAC1 GW-Y2H	AAAGCAGGCTCCATGTCTAAAGCTCCTTCGCA
CZ5143	XAC1 GW-Y2H	GTACAAGAAAGCTGGGTCTATGCCGCCGCTG
CZ5435	Tb927.7.2780(XACI)- BamH I R	ATAGGATCCCTATGCCGCCGCTGC
CZ5436	Tb927.7.2780Bam HI R	ATAGGATCCCTATGCCGCCGCTGC
CZ5436	Tb927.7.2780(XACI)- Hind III F	GCTAAGCTTTCTAAAGCTCCTTCGCAACCAGCC
CZ5455	Tb927.7.2780 Hind III F	GCTAAGCTTTCTAAAGCTCCTTCGCAACCAGCC
CZ5496	dsRNAi XAC F	ATGTCTAAAGCTCCTTCGCAA
CZ5497	dsRNAi XAC R	CTGAGACAATCCATTAACTCC
CZ5660	1N XAC1 F	GAACTGACACGGGTGGTAAAGTGGTGACATTGAGGAGTGAATAAAAAGTGGCCAAATCATATAGAGGCAAAGACAGCCAAATGCCTTTGTCTCAAGAAG
CZ5661	1N XAC1 R	CGGTTAGTCGCATCTTCCGACTTCGCAAGGGTGCGAGCGCTCATCCACTTCTTGGCTGGTTGCGAAGGAGCTTTAGACATCTTGTACAGCTCGTCCATGC
CZ5662	KO XAC1 NEO-F	CAAAGCGAAGGCTAGTGAGACCGACCAAAAGCGAAAACCTAACAAGAAACGGTAATATAGAACTGACACGGGTGGTAAAGATGATTGAACAAGATGGATT
CZ5663	KO XAC1 NEO-R	CATTACAACACCTGATGTGTGCTCTCTCTTCTACCTTCCCCCAAAATCCTCATGACTCATTTCCTGTACACTTTCTTTTCTCAGAAGAACTCGTCAAGAA
CZ5757	XAC1 for-tag	AATAAGCTTAATGTCTAAAGCTCCTTCGCAA
CZ5758	XAC1 rev-tag	AATGTTAACTGCCGCCGCTGCCGGCCT
CZ5791	MKT1L -5UTRF	ATATAAGCTTGTCTGTGTATCACAGGTCC
CZ5792	MKT1L-5UTRR	ATATTCTAGATTGTGCTTCCCCCGTCTGTTC
CZ5793	MKT1Like-miniorfF	ATATCTCGAGATGAGGAAAGCTGGAGCA
CZ5794	MKT1Like-miniorfR	ATATGGGCCCTATTTGCTCCACCTCCCA
CZ5803	5 UTR Tb927.7.2780 F ScaI	TATAGAGCTCAGTGGTGTTGTTATGTATGCGC
CZ5804	5 UTR Tb927.7.2780 R NdeI	TATACATATGTTGCCTCTATATGATTTGGCCACT
CZ5805	Tb927.7.2780 Hind III F	TATCAAGCTTATATGTCTAAAGCTCCTTCGCAACC
CZ5806	Tb927.7.2780 Apa I R	TATAGGGCCCCACCTGATGTGTGCTCTCTC
CZ5939	Y2H Tb927.1.4650(CFB2)-F	ATTGGCCATGGAGGCCATGTCCTTGGAGGAGGGAAGCAGTG
CZ5940	Y2H Tb927.1.4650(CFB2)-R	ATTATCCCGGGCTACATCTCAGCGTAATCCACTTCA
CZ5941	Y2H Tb927.7.1670(EIF4E5)-F	ATTGGCCATGGAGGCCATGGCCGCTGAGGCTACTGAAAAACC
CZ5942	Y2H Tb927.7.1670(EIF4E5)-R	ATTATCCCGGGCTACTTCGCCTCCTCCCCTT
CZ5943	Y2H Tb927.7.2780(XACI)-F	ATTGGCCATGGAGGCCATGTCTAAAGCTCCTTCGCAACC
CZ5944	Y2H Tb927.7.2780(XACI)-R	ATTATCCCGGGGGTCGTGCTATGCCGCC
CZ5945	Y2H Tb927.8.4500(EIF4G5)-F	ATTGGCCATGGAGGCCTCAACTACGATGGAGCACCG
CZ5946	Y2H Tb927.8.4500(EIF4G5)-R	ATTAGGATCCTTATTTAGATTTCTCAAACGCAGCAAA
CZ5947	Y2H Tb927.8.4540(PBP1)-F	ATTGAATTCATGGAGGGGTCTCATAGCAGCA
CZ5948	Y2H Tb927.8.4540(PBP1)-R	ATTAGGATCCCTATTTCCCAACTCGTTTCTTCGGC
CZ5949	Y2H Tb927.9.9060(LSM12)-F	ATTGGCCATGGAGGCCATGCCTGTCTGCAACAACGA
CZ5950	Y2H Tb927.9.9060(LSM12)-R	ATTATCCCGGGTCAGTATCACTTCTTGGAAAGAGTCT
CZ5951	Y2H Tb927.10.1490(MKT1L)-F	ATTGGCCATGGAGGCCATGAGGAAAGCTGGAGCAAATCGC
CZ5952	Y2H Tb927.10.1490(MKT1L)-R	ATTAGGATCCCTAGTGAGGAATCGGTTCTTGGT
CZ5976	XAC1 Myc F	TAAAAGCTTCATATGGCATGCGGGCCCAATGTCTAAAGCTCCTTCGCAACC
CZ5978	XAC1 Myc R	AAACCCGGTCACAATAGTGAAAACACCACGTCGTCTGGACGACAAGAACATCCCATGTGCAGCCATTGGTCGTGCTATTCCTTTGCCCTCGGAC
CZ6017	TAP F Tb10.1490MKT1Like	ATCAAGCTTAAGATGAGGAAAGCTGGAGCAAATCGC
CZ6018	TAP R Tb10.1490MKT1Like	ATTAGTTAACATAGTGAGGAATCGGTTCTTGGT
CZ6062	Tb927.9.9060Hpa-R	ATTATGTTAACCTTCTTGGAAAGAGTCTTTTGAACTCGC
CZ6063	Tb927.9.9060Apa-F	ATTGGGCCCATGCCTGTCTGCAACAACGA
CZ6097	Tb927.7.2780GW-Y2H-Cterminal R	GTACAAGAAAGCTGGGTATGCCGCCGCTGCC
CZ6174	Tb927.7.2780F1GWRev	GTACAAGAAAGCTGGGTCGTATTACTTTTACGGTTAGTCG
CZ6175	Tb927.7.2780F2GWFw	AAAGCAGGCTCCGCGGCCCCAGCGTCTC
CZ6176	Tb927.7.2780F2GWRev	GTACAAGAAAGCTGGGTAGGCAGTTGAACTGGGGC
CZ6177	Tb927.7.2780F3GWFw	AAAGCAGGCTCCCAATCCGTTTTCTTTGAGCGACAG
CZ6190	7.2780F2GWFw-atg	AAAGCAGGCTCCATGGCGGCCCCAGCGTCTC
CZ6191-	7.2780F3GWFw-atg	AAAGCAGGCTCCATGCAATCCGTTTTCTTTGAGCGACAG
CZ6192-	7.2780F1GWRev-stop	GTACAAGAAAGCTGGGTTTACGTATTACTTTTACGGTTAGTCG
CZ6193-	7.2780F2GWRev-stop	GTACAAGAAAGCTGGGTTTAAGGCAGTTGAACTGGGGC
CZ6288	MKT1Like-GW-F	AAAGCAGGCTCCATGAGGAAAGCTGGAGCAAATCGC
CZ6289	MKT1Like-GW-R	GTACAAGAAAGCTGGGTATAGTGAGGAATCGGTTCTTGGT
CZ6475	F1-MKT1LikeRNAi	TATAAGCTTGGTGGCAATGCTGGTTACTT
CZ6476	F2-MKT1LikeRNAi	TATAGATCTGGGCCCGGTGGCAATGCTGGTTACTT
CZ6477	R1-MKT1LikeRNAi	TATGTCGACGTTACCGTCCACAGCCACTT
CZ6478	R2-MKT1LikeRNAi	TATGAATTCGTTAACGTTACCGTCCACAGCCACTT
CZ7176	NPT R	NNNNNNGCTTAGCTCAGAAGAACTCGTCAAG
CZ7177	NPT F	NNNTCTAGAATGGTGGAACAAGATGGA
CZ7189	Tb927.10.5020(EIF4E5) F	GATCGGGCCCATGGAGGAGGAGAGTCACGC
CZ7190	Tb927.10.5020(EIF4E5) R	GATCGTTAACTTTTCCCTTTTTTTTCTTCTCCTTTT
CZ7191	Tb927.10.5020(EIF4E6) F	GATCGGCATGGCCGCTGAGGCTACT
CZ7192	Tb927.10.5020(EIF4E6) R	GATCGTTAACCTTCGCCTCCTCCCCTTC
CZ7197	Tb927.9.10710 R	ACCGGGCCCATGAATCGCCACAGGAAG
CZ7198	Tb927.9.10710 F	ACCGTTAACAAGCATGATCGACTCCAC
CZ7203	Tb927.10.15310 F	ACCGGGCCCATGTATCCAAAAAATAAGCCC
CZ7204	Tb927.10.15310 R	ACCGTTAACCAAAGGGGTTGTAGTCTC
CZ7224	KO MKT1 Like 3utr F	ataGGATCCtaaagacgcgtccccca
CZ7224.2	KO MKT1 Like 3utr R	tatCCGCGGttctcactctttctcttcctc
CZ7225	KO MKT1 Like 5utr R	TATaagcttttgtgcttcccccgtctg
CZ7226	KO MKT1Like 5utr F	atactcgagccggggaggcctggatc
CZ7227	KO MKT1 3utr R	tatCCGCGGttcatttacctgttttctacg
CZ7228	KO MKT1 3utr F	ataGGATCCgaagagagcccagaagaa
CZ7229	KO MKT1 5utr R	tataagcttgattcctgtgggacccaa
CZ7230	KO MKT1 5utr F	atactcgaggtagcagagacggaggaa
CZ7233	pHD3071 V5 to Ha F	NNNNNNGCTAAGCACTTCGTGGC
CZ7235	Hygro XbaI F	NNNTCTAGAATGAAAAAGCCTGAACTCAC
CZ7236	HygroBlp I R	NNNNGCTTAGCCTATTCCTTTGCCCTCGG
CZ7281	pHD 2166 V5 to Myc R	nnnnctcgagCAGATCCTCTTCTGAGATGAGTTTTTGTTCCAGATCCTCTTCTGAGATGAGTTTTTGTTCCATaaatagtccaaacgaatt
CZ7282	pHD3071 V5 to HA R	nnnnctcgagTGCATAATCCGGAACATCATACGGATATGCATAATCCGGAACATCATACGGATACATaaatagtccaaacgaatt
CZ7339	eGFP STOP BamHI R	TATGGATCCTTAGCGGTAACGCTTGTACAG
CZ7340	HindIII V5 eGFP F	ATAAAGCTTATGGGTAAGCCTATCCCT
CZ7356	Y2H Tb927.11.14590(EIF4G5 IP) F	ATACCCGGGAATGTCACTAAACCCTAA
CZ7357	Y2H Tb927.11.14590(EIF4G5 IP) R ScaI	TATGAGCTCTTACCCAGAAGCTTCATTCT
CZ7358	Y2H Tb927.11.14590(EIF4G5 IP) R NdeI	TATCTGCAGTTACCCAGAAGCTTCATTCT
CZ7468	Y2H Tb927.10.1490(MKT1L-med15)-R	TATCCCGGGCTAGTGAGGAATCGGTTCTT
CZ7469	Y2H Tb927.10.1490(MKT1L-med15)-F	ATACATATGATGGGTGACACATTTCCG
CZ7557	NEW KO MKT1Like 5utr F Xho I	atactcgaggtctgtgtatcacaggtcct
CZ7577	UTR2780F	ATA CCG CGG GTG GCG TCT CAT ATG TCA
CZ7578	UTR2780R	GAC TCT AGA TTG GCT GTC TTT GCC T
CZ7579	ORF2780F	CAT CTC GAG ATG TCT AAA GCT CCT TCG C
CZ7580	ORF2780R	ATA GGG CCC TGC CGG CCT GAG A
